# Pathogen-specific host responses define distinct pneumonia endotypes in the human lung

**DOI:** 10.64898/2026.05.12.724509

**Authors:** Nikolay S. Markov, Marcin Możejko, Vijeeth Guggilla, Małgorzata Łazęcka, Helen K. Donnelly, Alvaro Donayre, Samuel Fenske, Alec Peltekian, Bruno Puczko-Szymański, Paulina Szymczak, Adam Izdebski, Lucy Luo, Karolina J. Senkow, Luisa Cusick, Zhan Yu, Suchitra Swaminathan, Ziyan Lu, Hiam Abdala-Valencia, Duc Phan, Rebecca K. Clepp, Luke V. Rasmussen, Anna Pawlowski, Chiagozie O. Pickens, Nandita R. Nadig, Theresa Walunas, Robert M. Tighe, The Neu-Lung Investigators, Luisa Morales-Nebreda, Catherine A. Gao, Richard G. Wunderink, GR Scott Budinger, Benjamin D. Singer, Alexander V. Misharin, Ewa Szczurek, The NU SCRIPT Study Investigators

## Abstract

Pneumonia is the leading cause of death from infectious disease worldwide. The diagnosis and treatment of patients with pneumonia lag behind other major conditions, relying on syndromic definitions that lack molecular resolution and ignore underlying endotypes. We sought to test the hypothesis that dynamic pathogen-specific host responses in the alveolar space represent distinct pneumonia endotypes linked to different clinical features and outcomes. We prospectively enrolled a cohort of 690 patients (including immunocompromised patients) with known or suspected pneumonia receiving mechanical ventilation in whom the etiology of pneumonia was determined by gold-standard analysis of distal lung fluid obtained by bronchoalveolar lavage (BAL) combined with clinical adjudication. From these patients, we analyzed 792 BAL fluid samples, including 310 serial samples, using flow cytometry (482 patients) and single-cell RNA-sequencing (170 patients; 263 samples, complemented by 9 healthy controls and 25 post-COVID-19 patients, yielding ∼2.4 million single cells across 28 cell types), and extracted daily clinical data from the electronic health record (>15,000 patient-days). We used machine learning models to identify pathogen-specific host responses in the transcriptome of alveolar immune cells that were associated with changes in alveolar cell abundance and clinical features. Our results suggest that therapeutic strategies for pneumonia should be individualized to specific host-pathogen interactions.
