## Supplementary Table 1 for "Pathogen-specific host responses define distinct pneumonia endotypes in the human lung"

	Variable	Value	Number of samples	Analysis group
0	Sample group	Bacterial	2271	EHR
1	Sample group	Mixed	601	EHR
2	Sample group	NPC	1127	EHR
3	Sample group	Other	7918	EHR
4	Sample group	Pathogen cleared	273	EHR
5	Sample group	Pathogen-negative pneumonia	1067	EHR
6	Sample group	Rare pathogens	1214	EHR
7	Sample group	Viral	816	EHR
8	Pathogen groups	Early SARS-CoV-2	119	EHR
9	Pathogen groups	Early SARS-CoV-2; Gram+	45	EHR
10	Pathogen groups	Gram+	691	EHR
11	Pathogen groups	Late SARS-CoV-2	697	EHR
12	Pathogen groups	Late SARS-CoV-2; Gram+	449	EHR
13	Pathogen groups	NPC	1127	EHR
14	Pathogen groups	Other Gram–	852	EHR
15	Pathogen groups	Other Gram–; Gram+	389	EHR
16	Pathogen groups	Pseudomonas	339	EHR
17	Pathogen groups	SARS-CoV-2; Pseudomonas	107	EHR
18	Pathogen groups	NA	10472	EHR
19	VAP cure in 7 days	FALSE	335	EHR
20	VAP cure in 7 days	TRUE	297	EHR
21	VAP cure in 7 days	NA	14655	EHR
22	VAP onset within 7 days	FALSE	251	EHR
23	VAP onset within 7 days	TRUE	1566	EHR
24	VAP onset within 7 days	NA	13470	EHR
25	Virus detected	FALSE	9292	EHR
26	Virus detected	TRUE	3961	EHR
27	Virus detected	NA	2034	EHR
28	Virus only detected	FALSE	11078	EHR
29	Virus only detected	TRUE	2175	EHR
30	Virus only detected	NA	2034	EHR
31	Bacteria detected	FALSE	7428	EHR
32	Bacteria detected	TRUE	5825	EHR
33	Bacteria detected	NA	2034	EHR
34	Bacteria only detected	FALSE	9214	EHR
35	Bacteria only detected	TRUE	4039	EHR
36	Bacteria only detected	NA	2034	EHR
0	Sample group	Bacterial	195	Flow cytometry
1	Sample group	Mixed	64	Flow cytometry
2	Sample group	NPC	62	Flow cytometry
3	Sample group	Other	96	Flow cytometry
4	Sample group	Pathogen cleared	23	Flow cytometry
5	Sample group	Pathogen-negative pneumonia	137	Flow cytometry
6	Sample group	Rare pathogens	90	Flow cytometry
7	Sample group	Viral	125	Flow cytometry
8	Pathogen groups	Early SARS-CoV-2	70	Flow cytometry
9	Pathogen groups	Early SARS-CoV-2; Gram+	20	Flow cytometry
10	Pathogen groups	Gram+	56	Flow cytometry
11	Pathogen groups	Late SARS-CoV-2	55	Flow cytometry
12	Pathogen groups	Late SARS-CoV-2; Gram+	34	Flow cytometry
13	Pathogen groups	NPC	62	Flow cytometry
14	Pathogen groups	Other Gram–	82	Flow cytometry
15	Pathogen groups	Other Gram–; Gram+	30	Flow cytometry
16	Pathogen groups	Pseudomonas	27	Flow cytometry
17	Pathogen groups	SARS-CoV-2; Pseudomonas	10	Flow cytometry
18	Pathogen groups	NA	346	Flow cytometry
19	VAP cure in 7 days	FALSE	62	Flow cytometry
20	VAP cure in 7 days	TRUE	58	Flow cytometry
21	VAP cure in 7 days	NA	672	Flow cytometry
22	VAP onset within 7 days	FALSE	11	Flow cytometry
23	VAP onset within 7 days	TRUE	57	Flow cytometry
24	VAP onset within 7 days	NA	724	Flow cytometry
25	Virus detected	FALSE	489	Flow cytometry
26	Virus detected	TRUE	299	Flow cytometry
27	Virus detected	NA	4	Flow cytometry
28	Virus only detected	FALSE	609	Flow cytometry
29	Virus only detected	TRUE	179	Flow cytometry
30	Virus only detected	NA	4	Flow cytometry
31	Bacteria detected	FALSE	430	Flow cytometry
32	Bacteria detected	TRUE	358	Flow cytometry
33	Bacteria detected	NA	4	Flow cytometry
34	Bacteria only detected	FALSE	550	Flow cytometry
35	Bacteria only detected	TRUE	238	Flow cytometry
36	Bacteria only detected	NA	4	Flow cytometry
0	Sample group	Bacterial	58	scRNA-seq
1	Sample group	Healthy	9	scRNA-seq
2	Sample group	Mixed	33	scRNA-seq
3	Sample group	NPC	26	scRNA-seq
4	Sample group	Other	28	scRNA-seq
5	Sample group	PASC	25	scRNA-seq
6	Sample group	Pathogen cleared	8	scRNA-seq
7	Sample group	Pathogen-negative pneumonia	32	scRNA-seq
8	Sample group	Rare pathogens	22	scRNA-seq
9	Sample group	Viral	60	scRNA-seq
10	Pathogen groups	Early SARS-CoV-2	35	scRNA-seq
11	Pathogen groups	Early SARS-CoV-2; Gram+	8	scRNA-seq
12	Pathogen groups	Gram+	23	scRNA-seq
13	Pathogen groups	Healthy	9	scRNA-seq
14	Pathogen groups	Late SARS-CoV-2	25	scRNA-seq
15	Pathogen groups	Late SARS-CoV-2; Gram+	16	scRNA-seq
16	Pathogen groups	NPC	26	scRNA-seq
17	Pathogen groups	Other Gram–	15	scRNA-seq
18	Pathogen groups	Other Gram–; Gram+	9	scRNA-seq
19	Pathogen groups	Pseudomonas	11	scRNA-seq
20	Pathogen groups	SARS-CoV-2; Pseudomonas	9	scRNA-seq
21	Pathogen groups	NA	115	scRNA-seq
22	VAP cure in 7 days	FALSE	22	scRNA-seq
23	VAP cure in 7 days	TRUE	19	scRNA-seq
24	VAP cure in 7 days	NA	260	scRNA-seq
25	VAP onset within 7 days	FALSE	4	scRNA-seq
26	VAP onset within 7 days	TRUE	25	scRNA-seq
27	VAP onset within 7 days	NA	272	scRNA-seq
28	Virus detected	FALSE	142	scRNA-seq
29	Virus detected	TRUE	119	scRNA-seq
30	Virus detected	NA	40	scRNA-seq
31	Virus only detected	FALSE	189	scRNA-seq
32	Virus only detected	TRUE	72	scRNA-seq
33	Virus only detected	NA	40	scRNA-seq
34	Bacteria detected	FALSE	148	scRNA-seq
35	Bacteria detected	TRUE	113	scRNA-seq
36	Bacteria detected	NA	40	scRNA-seq
37	Bacteria only detected	FALSE	195	scRNA-seq
38	Bacteria only detected	TRUE	66	scRNA-seq
39	Bacteria only detected	NA	40	scRNA-seq
