## Supplementary Table 2 for "Pathogen-specific host responses define distinct pneumonia endotypes in the human lung"

task	data_split	n_negative_examples	n_positive_examples	AUPRC_baseline	accuracy	precision	recall	f1_binary	AUROC	AUPRC
VAP onset within 7 days	1	53	386	0.8792710706150342	0.8929384965831435	0.8988235294117647	0.9896373056994818	0.942046855733662	0.791035291817382	0.9617666140303244
VAP onset within 7 days	2	64	360	0.8490566037735849	0.839622641509434	0.8526570048309179	0.9805555555555556	0.9121447028423773	0.6643012152777779	0.9081122955159384
VAP onset within 7 days	3	56	315	0.8490566037735849	0.8409703504043127	0.8657142857142858	0.961904761904762	0.9112781954887218	0.6789965986394557	0.9190347139417816
VAP onset within 7 days	4	45	309	0.8728813559322034	0.8785310734463276	0.9182389937106918	0.9449838187702264	0.9314194577352471	0.8837828119381518	0.9823961736217052
VAP cure in 7 days	1	70	64	0.4776119402985074	0.4850746268656716	0.4647887323943662	0.515625	0.4888888888888889	0.4808035714285714	0.5124656371525445
VAP cure in 7 days	2	69	65	0.4850746268656716	0.5298507462686567	0.5185185185185185	0.4307692307692308	0.4705882352941176	0.5801560758082496	0.6330658770432211
VAP cure in 7 days	3	88	61	0.4093959731543624	0.5704697986577181	0.4716981132075472	0.4098360655737705	0.4385964912280701	0.5719076005961251	0.5205854392743805
VAP cure in 7 days	4	64	69	0.518796992481203	0.4812030075187969	0.5	0.4492753623188406	0.4732824427480916	0.5072463768115942	0.5486408693727234
Early SARS-CoV-2	1	215	28	0.1152263374485596	0.9588477366255144	0.8461538461538461	0.7857142857142857	0.8148148148148148	0.9921926910299004	0.9404018933857152
Early SARS-CoV-2	2	254	25	0.089605734767025	0.96415770609319	0.8947368421052632	0.68	0.7727272727272727	0.9858267716535434	0.8778650471201662
Early SARS-CoV-2	3	257	28	0.0982456140350877	0.975438596491228	0.8888888888888888	0.8571428571428571	0.8727272727272727	0.9895775430794884	0.8554945460158689
Early SARS-CoV-2	4	263	25	0.0868055555555555	0.9305555555555556	0.6	0.6	0.6	0.9709505703422052	0.6357867142976084
Late SARS-CoV-2	1	215	167	0.4371727748691099	0.8638743455497382	0.8571428571428571	0.8263473053892215	0.8414634146341463	0.9487397298426404	0.9148750719167166
Late SARS-CoV-2	2	254	117	0.3153638814016172	0.8463611859838275	0.7586206896551724	0.7521367521367521	0.7553648068669527	0.9124772864930346	0.7786681976895191
Late SARS-CoV-2	3	257	156	0.3777239709443099	0.8886198547215496	0.8767123287671232	0.8205128205128205	0.847682119205298	0.9748578269979048	0.9563526150554612
Late SARS-CoV-2	4	263	151	0.3647342995169082	0.785024154589372	0.6890243902439024	0.7483443708609272	0.7174603174603174	0.8951350943016142	0.8052316704632135
Gram+	1	215	131	0.3786127167630058	0.6416184971098265	0.5304347826086957	0.465648854961832	0.4959349593495935	0.6880170424285461	0.6370023134557673
Gram+	2	254	136	0.3487179487179487	0.6230769230769231	0.4654088050314465	0.5441176470588235	0.5016949152542373	0.6976175312644743	0.6304242722489966
Gram+	3	257	204	0.4425162689804772	0.6876355748373102	0.7027027027027027	0.5098039215686274	0.5909090909090909	0.7726214999618524	0.7325724250813812
Gram+	4	263	165	0.3855140186915888	0.6448598130841121	0.5419354838709678	0.509090909090909	0.525	0.708756769213043	0.5967422603162706
Other Gram–	1	215	214	0.4988344988344988	0.7599067599067599	0.8284023668639053	0.6542056074766355	0.7310704960835508	0.8784612040860682	0.8940937062862548
Other Gram–	2	254	179	0.4133949191685912	0.8637413394919169	0.8191489361702128	0.8603351955307262	0.8392370572207084	0.9265275150662032	0.9063378480372442
Other Gram–	3	257	149	0.3669950738916256	0.7733990147783252	0.7394957983193278	0.5906040268456376	0.6567164179104478	0.8704724101010628	0.8129900124049078
Other Gram–	4	263	201	0.4331896551724138	0.7693965517241379	0.7303921568627451	0.7412935323383084	0.7358024691358024	0.8441632143465184	0.8322786689868085
Pseudomonas	1	215	86	0.2857142857142857	0.840531561461794	0.7794117647058824	0.6162790697674418	0.6883116883116882	0.8674959437533802	0.7261115372866834
Pseudomonas	2	254	64	0.2012578616352201	0.7987421383647799	0.5	0.671875	0.5733333333333334	0.8328001968503936	0.4491599556328756
Pseudomonas	3	257	79	0.2351190476190476	0.8779761904761905	0.8275862068965517	0.6075949367088608	0.7007299270072993	0.8046594099394179	0.7536733424077935
Pseudomonas	4	263	71	0.2125748502994012	0.8353293413173652	0.5975609756097561	0.6901408450704225	0.6405228758169934	0.8566379264178225	0.7450974682844559
Early SARS-CoV-2; Gram+	1	215	8	0.0358744394618834	0.9775784753363228	1.0	0.375	0.5454545454545454	0.9872093023255814	0.7509424603174603
Early SARS-CoV-2; Gram+	2	254	11	0.0415094339622641	0.9886792452830188	1.0	0.7272727272727273	0.8421052631578948	0.9931997136721546	0.9080213903743316
Early SARS-CoV-2; Gram+	3	257	8	0.030188679245283	0.981132075471698	0.8	0.5	0.6153846153846154	0.9567120622568094	0.6994047619047619
Early SARS-CoV-2; Gram+	4	263	5	0.0186567164179104	0.9776119402985076	0.4444444444444444	0.8	0.5714285714285714	0.9893536121673004	0.6746031746031746
Late SARS-CoV-2; Gram+	1	215	89	0.2927631578947368	0.8651315789473685	0.8636363636363636	0.6404494382022472	0.7354838709677419	0.958139534883721	0.8954064155658455
Late SARS-CoV-2; Gram+	2	254	113	0.3079019073569482	0.782016348773842	0.6666666666666666	0.584070796460177	0.6226415094339623	0.835830255731308	0.7467600874162479
Late SARS-CoV-2; Gram+	3	257	87	0.252906976744186	0.9215116279069768	0.9166666666666666	0.7586206896551724	0.830188679245283	0.9587638087571	0.9116661850307368
Late SARS-CoV-2; Gram+	4	263	104	0.2833787465940054	0.8528610354223434	0.7403846153846154	0.7403846153846154	0.7403846153846154	0.9122916057326704	0.7656684012081036
SARS-CoV-2; Pseudomonas	1	215	25	0.1041666666666666	0.9291666666666668	1.0	0.32	0.4848484848484848	0.948279069767442	0.8231641938548986
SARS-CoV-2; Pseudomonas	2	254	28	0.0992907801418439	0.9113475177304964	0.8	0.1428571428571428	0.2424242424242424	0.8775309336332959	0.6196595704529619
SARS-CoV-2; Pseudomonas	3	257	14	0.051660516605166	0.948339483394834	0.0	0.0	0.0	0.9927737632017788	0.801602564102564
SARS-CoV-2; Pseudomonas	4	263	30	0.1023890784982935	0.9078498293515358	0.5789473684210527	0.3666666666666666	0.4489795918367346	0.8315589353612166	0.4906811549597379
Other Gram–; Gram+	1	215	87	0.2880794701986754	0.7649006622516556	0.6428571428571429	0.4137931034482758	0.5034965034965034	0.8181769580326116	0.6385005151088833
Other Gram–; Gram+	2	254	93	0.2680115273775216	0.7406340057636888	0.5148514851485149	0.5591397849462365	0.5360824742268041	0.7951485902971805	0.5732417726200395
Other Gram–; Gram+	3	257	93	0.2657142857142857	0.8828571428571429	0.8095238095238095	0.7311827956989247	0.768361581920904	0.9044809840592444	0.8629480134896034
Other Gram–; Gram+	4	263	68	0.2054380664652568	0.7824773413897281	0.4333333333333333	0.1911764705882352	0.2653061224489796	0.718183851487363	0.4043125130205303
Viral, bacterial or mixed	1	215	835	0.7952380952380952	0.861904761904762	0.8717672413793104	0.9688622754491018	0.9177538287010776	0.9075616209441584	0.974586565928028
Viral, bacterial or mixed	2	254	766	0.7509803921568627	0.8176470588235294	0.8310502283105022	0.9503916449086162	0.8867235079171741	0.8487798359408729	0.9413066162661452
Viral, bacterial or mixed	3	257	818	0.7609302325581395	0.8065116279069767	0.8497706422018348	0.9058679706601468	0.8769230769230769	0.8724777144596767	0.9595749555262078
Viral, bacterial or mixed	4	263	820	0.7571560480147738	0.8162511542012927	0.8278775079197466	0.9560975609756096	0.88737973967176	0.8194495965872206	0.9073312390668906
