## Supplementary Table 37 for "Pathogen-specific host responses define distinct pneumonia endotypes in the human lung"

	Which CFU cutoff to use if not default 1000?	Merge into small groups	Merge into medium groups	Merge into big groups	Merge into even bigger groups	Bacteria/Virus
Achromobacter species	10	12	NF	NF	Gram-	Bacteria
Acinetobacter baumannii	10	4	NF	NF	Gram-	Bacteria
Acinetobacter ursingii	10	4	NF	NF	Gram-	Bacteria
Actinomyces odontolyticus			OF	OF	Gram+	Bacteria
adenovirus			Adenovirus	Other	Other	Virus
Aeromonas species			ENVIR	GNR	Gram-	Bacteria
Arcanobacterium haemolyticum			OF	OF	Gram+	Bacteria
Aspergillus species		Discard	Discard	Discard	Discard	Discard
Beta Hemolytic Streptococci, Group C	10	3	ST	ST	Gram+	Bacteria
Beta Hemolytic Streptococci, Group F	10	3	ST	ST	Gram+	Bacteria
Beta Hemolytic Streptococci, Group G	10	3	ST	ST	Gram+	Bacteria
Beta Hemolytic Streptococci, not Group A, B, C, D, F, or G	10	3	ST	ST	Gram+	Bacteria
Bordetella bronchiseptica			OF	GNR	Gram-	Bacteria
Burkholderia cepacia complex	10	13	NF	NF	Gram-	Bacteria
Burkholderia gladioli	10	13	NF	NF	Gram-	Bacteria
Candida albicans		Discard	Discard	Discard	Discard	Discard
Candida auris		Discard	Discard	Discard	Discard	Discard
Candida glabrata		Discard	Discard	Discard	Discard	Discard
Candida tropicalis		Discard	Discard	Discard	Discard	Discard
Capnocytophaga species			OF	OF	Gram-	Bacteria
Chryseobacterium gleum	10	15	ENVIR	GNR	Gram-	Bacteria
Chryseobacterium indologenes	10	15	ENVIR	GNR	Gram-	Bacteria
Citrobacter freundii		8	Entero	GNR	Gram-	Bacteria
Citrobacter freundii group		8	Entero	GNR	Gram-	Bacteria
Citrobacter koseri		8	Entero	GNR	Gram-	Bacteria
coronavirus			Coronovirus	Other	Other	Virus
coronavirus 229e			Coronovirus	Other	Other	Virus
coronavirus hku1			Coronovirus	Other	Other	Virus
coronavirus oc43			Coronovirus	Other	Other	Virus
Corynebacterium species		14	OF	OF	Gram+	Bacteria
Elizabethkingia species	10	15	OF	GNR	Gram-	Bacteria
Enterobacter cloacae		8	Entero	GNR	Gram-	Bacteria
Enterococcus avium		10	EC	EC	Gram+	Bacteria
Enterococcus faecalis		10	EC	EC	Gram+	Bacteria
Enterococcus faecium		10	EC	EC	Gram+	Bacteria
Enterococcus raffinosus		10	EC	EC	Gram+	Bacteria
Enterococcus species		10	EC	EC	Gram+	Bacteria
Escherichia coli		5	Entero	GNR	Gram-	Bacteria
Granulicatella species		3	ST	ST	Gram+	Bacteria
Haemophilus influenzae	10	16	Hflu	GNR	Gram-	Bacteria
Haemophilus species, not influenzae	10	16	Hflu	GNR	Gram-	Bacteria
Hafnia alvei		8	Entero	GNR	Gram-	Bacteria
human metapneumovirus			Metapneumovirus	Other	Other	Virus
human rhinovirus/enterovirus			Rhinovirus	Other	Other	Virus
influenza a			Influenza	Influenza	Influenza	Virus
influenza a h1 (seasonal)			Influenza	Influenza	Influenza	Virus
influenza a h1-2009			Influenza	Influenza	Influenza	Virus
influenza b			Influenza	Influenza	Influenza	Virus
influenza-a respan23			Influenza	Influenza	Influenza	Virus
influenza-b respan21			Influenza	Influenza	Influenza	Virus
Klebsiella aerogenes		6	Entero	GNR	Gram-	Bacteria
Klebsiella oxytoca		7	Entero	GNR	Gram-	Bacteria
Klebsiella pneumoniae		7	Entero	GNR	Gram-	Bacteria
Lactobacillus species			OF	OF	Gram+	Bacteria
Legionella pneumophilia	10		ENVIR	GNR	Gram-	Bacteria
Moraxella catarrhalis	10		OF	GNR	Gram-	Bacteria
Morganella morganii		8	Entero	GNR	Gram-	Bacteria
MRSA			MRSA	MRSA	Gram+	Bacteria
Neisseria meningitidis	10		OF	GNR	Gram-	Bacteria
Neisseria species			OF	GNR	Gram-	Bacteria
Pantoea species		8	Entero	GNR	Gram-	Bacteria
para influ 1			Parainfluenza	Other	Other	Virus
para influ 3			Parainfluenza	Other	Other	Virus
parainfluenza virus 4			Parainfluenza	Other	Other	Virus
parainfluenzae virus			Parainfluenza	Other	Other	Virus
Proteus species		8	Entero	GNR	Gram-	Bacteria
Providencia stuartii		8	Entero	GNR	Gram-	Bacteria
Pseudomonas aeruginosa		1	NF	NF	Gram-	Bacteria
Pseudomonas fluorescens			NF	NF	Gram-	Bacteria
Pseudomonas nitroreducens			NF	NF	Gram-	Bacteria
Raoultella ornithinolytica		7	Entero	GNR	Gram-	Bacteria
respiratory syncytial virus			RSV	Other	Other	Virus
SARS-CoV-2			SARS-CoV-2	SARS-CoV-2	SARS-CoV-2	Virus
Serratia marcescens		9	Entero	GNR	Gram-	Bacteria
Staphylococcus aureus		2	SA	SA	Gram+	Bacteria
Staphylococcus coagulase negative		11	CONS	CONS	Gram+	Bacteria
Staphylococcus epidermidis		11	CONS	CONS	Gram+	Bacteria
Stenotrophomonas maltophilia	10	17	NF	NF	Gram-	Bacteria
Stomatococcus species			OF	OF	Gram+	Bacteria
Streptococcus agalactiae	10	3	ST	ST	Gram+	Bacteria
Streptococcus constellatus	10	3	ST	ST	Gram+	Bacteria
Streptococcus mitis oralis	10	3	ST	ST	Gram+	Bacteria
Streptococcus pneumoniae	10	3	ST	ST	Gram+	Bacteria
Streptococcus pseudopneumoniae	10	3	ST	ST	Gram+	Bacteria
Streptococcus pyogenes	10	3	ST	ST	Gram+	Bacteria
Viridans streptococcus	10000	3	ST	ST	Gram+	Bacteria
Yeast, Not Cryptococcus Species		Discard	Discard	Discard	Discard	Discard
