## Supplementary Table 38 for "Pathogen-specific host responses define distinct pneumonia endotypes in the human lung"

	Variable	Value	Number of samples
0	Mortality	Survived	112
1	Mortality	Died	148
2	Mortality	NA	9
3	CRRT	False	226
4	CRRT	True	34
5	CRRT	NA	9
6	Discharge disposition	Died	145
7	Discharge disposition	Home	44
8	Discharge disposition	Hospice	3
9	Discharge disposition	LTACH	33
10	Discharge disposition	Rehab	29
11	Discharge disposition	SNF	6
12	Discharge disposition	NA	9
13	ECMO	False	198
14	ECMO	True	62
15	ECMO	NA	9
16	CAP / HAP/ VAP / NPC	CAP	25
17	CAP / HAP/ VAP / NPC	HAP	47
18	CAP / HAP/ VAP / NPC	NPC	30
19	CAP / HAP/ VAP / NPC	VAP	89
20	CAP / HAP/ VAP / NPC	NA	78
21	Adjudicated pathogen	Bacterial	42
22	Adjudicated pathogen	Bacterial/viral	47
23	Adjudicated pathogen	Pathogen-negative	20
24	Adjudicated pathogen	Viral	52
25	Adjudicated pathogen	NA	108
26	Episode cured	Cured	67
27	Episode cured	Indeterminate	38
28	Episode cured	Not cured	56
29	Episode cured	NA	108
30	Ethnicity	Hispanic or Latino	64
31	Ethnicity	Not Hispanic or Latino	182
32	Ethnicity	NA	23
33	Sex	Female	99
34	Sex	Male	170
35	Overall adjudicated outcome	Antibiotics for other indication	3
36	Overall adjudicated outcome	Antibiotics for other indication,Persistent inflammation only	8
37	Overall adjudicated outcome	Persistence	21
38	Overall adjudicated outcome	Persistence,Recurrence	3
39	Overall adjudicated outcome	Persistence,Recurrence,Superinfection pneumonia	2
40	Overall adjudicated outcome	Persistence,Superinfection pneumonia	2
41	Overall adjudicated outcome	Persistent inflammation only	58
42	Overall adjudicated outcome	Recurrence	12
43	Overall adjudicated outcome	Recurrence,Superinfection pneumonia	1
44	Overall adjudicated outcome	Superinfection pneumonia	6
45	Overall adjudicated outcome	NA	153
46	Hemodialysis	False	251
47	Hemodialysis	True	9
48	Hemodialysis	NA	9
49	Immunocompromised	False	193
50	Immunocompromised	True	67
51	Immunocompromised	NA	9
52	Norepinephrine	False	94
53	Norepinephrine	True	166
54	Norepinephrine	NA	9
55	Bacteria detected	False	146
56	Bacteria detected	True	112
57	Bacteria detected	NA	11
58	Fungi detected	False	178
59	Fungi detected	True	80
60	Fungi detected	NA	11
61	Pathogen resistance detected	False	240
62	Pathogen resistance detected	True	18
63	Pathogen resistance detected	NA	11
64	Virus detected	False	140
65	Virus detected	True	118
66	Virus detected	NA	11
67	Race	Asian	5
68	Race	Black or African American	44
69	Race	White	146
70	Race	NA	74
71	Smoking history	Former	51
72	Smoking history	No	119
73	Smoking history	Yes	15
74	Smoking history	NA	84
75	Tracheostomy	False	119
76	Tracheostomy	True	141
77	Tracheostomy	NA	9
78	Flow cytometry clusters	0	40
79	Flow cytometry clusters	1	48
80	Flow cytometry clusters	2	27
81	Flow cytometry clusters	3	13
82	Flow cytometry clusters	4	20
83	Flow cytometry clusters	5	23
84	Flow cytometry clusters	6	23
85	Flow cytometry clusters	7	25
86	Flow cytometry clusters	8	20
87	Flow cytometry clusters	NA	30
88	scRNA-seq clusters	0	4
89	scRNA-seq clusters	1	49
90	scRNA-seq clusters	10	13
91	scRNA-seq clusters	11	2
92	scRNA-seq clusters	12	9
93	scRNA-seq clusters	2	2
94	scRNA-seq clusters	3	50
95	scRNA-seq clusters	4	22
96	scRNA-seq clusters	5	15
97	scRNA-seq clusters	6	7
98	scRNA-seq clusters	7	31
99	scRNA-seq clusters	8	18
100	scRNA-seq clusters	9	17
101	scRNA-seq clusters	NA	30
102	Pathogen groups	Early SARS-CoV-2	35
103	Pathogen groups	Early SARS-CoV-2; Gram+	8
104	Pathogen groups	Gram+	23
105	Pathogen groups	Gram-*	15
106	Pathogen groups	Gram-*; Gram+	9
107	Pathogen groups	Late SARS-CoV-2	24
108	Pathogen groups	Late SARS-CoV-2; Gram+	16
109	Pathogen groups	Pseudomonas	10
110	Pathogen groups	Pseudomonas; SARS-CoV-2	9
111	Pathogen groups	NA	120
112	Healthy / NPC / Viral, bacterial or mixed	Healthy	9
113	Healthy / NPC / Viral, bacterial or mixed	NPC	25
114	Healthy / NPC / Viral, bacterial or mixed	Viral, bacterial or mixed	149
115	Healthy / NPC / Viral, bacterial or mixed	NA	86
116	VAP cure in 7 days	False	22
117	VAP cure in 7 days	True	19
118	VAP cure in 7 days	NA	228
